# Cigarette smoke exposure and inflammatory signaling increase the expression of the SARS-CoV-2 receptor ACE2 in the respiratory tract

**DOI:** 10.1101/2020.03.28.013672

**Authors:** Joan C. Smith, Erin L. Sausville, Vishruth Girish, Monet Lou Yuan, Kristen M. John, Jason M. Sheltzer

## Abstract

The factors mediating fatal SARS-CoV-2 infections are poorly understood. Here, we show that cigarette smoke causes a dose-dependent upregulation of Angiotensin Converting Enzyme 2 (ACE2), the SARS-CoV-2 receptor, in rodent and human lungs. Using single-cell sequencing data, we demonstrate that ACE2 is expressed in a subset of secretory cells in the respiratory tract. Chronic smoke exposure triggers the expansion of this cell population and a concomitant increase in ACE2 expression. In contrast, quitting smoking decreases the abundance of these secretory cells and reduces ACE2 levels. Finally, we demonstrate that ACE2 expression is responsive to inflammatory signaling and can be upregulated by viral infections or interferon treatment. Taken together, these results may partially explain why smokers are particularly susceptible to severe SARS-CoV-2 infections. Furthermore, our work identifies ACE2 as an interferon-stimulated gene in lung cells, suggesting that SARS-CoV-2 infections could create positive-feedback loops that increase ACE2 levels and facilitate viral dissemination.
