## Supplementary material for "Cigarette smoke exposure and inflammatory signaling increase the expression of the SARS-CoV-2 receptor ACE2 in the respiratory tract": Table S1 - data sources

### Sheet: Sheet1
Subject	Source	Sample size	Platform	Notes
Mouse tissue	GSE132040	933 organs/tissue samples	RNA-Seq
Rat tissue	GSE53960	320 organs/tissue samples	RNA-Seq
Human tissue	www.gtexportal.org	17382 organs/tissue samples	RNA-Seq
Rat aging	GSE53960	16 lung samples	RNA-Seq	6-week old rats were classified as "young" and 104-week old rats were classified as "old".
Mouse aging #1	GSE34378	15 lung samples	Microarray (GPL14996)	13-week old and 26-week old mice were classified as "young" and 78-week old, 104-week old, and 130-week old mice were classified as "old".
Rat sex	GSE53960	32 lung samples	RNA-Seq
Mouse sex	GSE44555	34 lung samples	Microarray (GPL11533)	Only inbred mice were included in this analysis.
Mouse aging #2 (tabula muris)	GSE132040	47 lung samples	RNA-Seq
Mouse aging #3	GSE6591	15 lung samples	Microarray (GPL1261)	2-month old mice were classified as "young" and 18-month old and 26-month old mice were classified as "old". Gene expression values were normalized to young mice of the same genetic background (C57BL/6 or DBA/2J).
Mouse aging #4	GSE80680	11 lung samples	Microarray (GPL1261)	7-9-week old mice were classified as "young" and 14-month old mice were classified as "old".
Human aging and sex (#1)	www.gtexportal.org	385 lung samples	RNA-Seq
Human aging and sex (#2)	GSE1643	40 lung samples	Microarray (GPL570)
Human aging and sex (#3)	https://gdac.broadinstitute.org/	110 lung samples	RNA-Seq	Normal tissue specimens (TCGA sample type code 11) from lung adenocarcinoma (LUAD) and lung squamous-cell carcinoma (LUSC) patients were used for analysis. Never-smokers and current smokers (smoking history 1/2) were used for analysis.
Mouse smoke exposure	GSE18344	44 lung samples	Microarray (GPL1261)	Smoke exposure values were taken following 5 months of treatment and 5 months of treatment + 1 day recovery.
Human trachea smokers vs. non-smokers	GSE13933	45 tracheal brushing samples	Microarray (GPL570)
Human large airway smokers vs. non-smokers	GSE22047	56 large airway brushing samples	Microarray (GPL570)
Human small airway smokers vs. non-smokers	GSE64614	80 small airway brushing samples	Microarray (GPL570)
Human pack-years analysis (#1)	GSE76925	151 lung tissue samples	Microarray (GPL10558)
Human pack-years analysis (#2)	https://gdac.broadinstitute.org/	24 lung tissue samples	RNA-Seq	Normal tissue specimens (TCGA sample type code 11) from lung adenocarcinoma (LUAD) and lung squamous-cell carcinoma (LUSC) patients were used for analysis. Never-smokers and current smokers (smoking history 1/2) were used for analysis.
Human former-smokers	GSE79209	75 bronchial brushing samples	RNA-Seq
Single-cell: Mouse lung	GSE121611	2 mouse lungs	Single-cell RNA-Seq
Single-cell: Human lung	GSE122960	5 lung samples	Single-cell RNA-Seq	The "IPF" lung explants and cryobiopsy were included in this analysis.
Single-cell: Smokers and never-smokers	GSE131391	12 tracheal samples	Single-cell RNA-Seq	The "never smokers" and the "heavy smokers" were included in this analysis. The "light smoker" and "pediatric" samples were excluded.
Mouse ALI differentiation	GSE75715	6 tracheal samples	RNA-Seq	The day 0 and day 14 timepoints were used for this analysis.
Human ALI differentiation	GSE39059	6 airway epithelial samples	Microarray (GPL570)	The "subconfluent" culture stage and the day 28 culture stage were used for this analysis.
Human ALI + smoke differentiation	GSE135188	18 airway epithelial samples	RNA-Seq	Only tissue harvested from never-smokers was included in this analysis. Smoke-treated samples were normalized to each individual's sham-treated samples.
Human COPD #1	GSE57148	189 lung tissue samples	RNA-Seq
Human COPD #2	GSE103174	53 lung tissue samples	Microarray (GPL13667)
Human idiopathic pulmonary fibrosis (#1)	GSE2052	26 lung tissue samples	Microarray (GPL1739)
Human idiopathic pulmonary fibrosis (#2)	GSE47460	84 lung tissue samples	Microarray (GPL6480)
Human asthma	GSE43696	108 bronchoscopy brushing samples	Microarray (GPL6480)
Human sarcoidosis	GSE16538	12 lung tissue samples	Microarray (GPL570)
Mouse cystic fibrosis	GSE3100	23 mouse lungs	Microarray (GPL1261)
Mouse arsenic exposure	GSE11056	25 mouse lungs	Microarray (GPL1261)	Mice fed water with 10 ppb sodium arsenite were classified as "low exposure" and mice fed water with 100 ppb sodium arsenite were classified as "high exposure".
Mouse 1,3-butadiene exposure	GSE86623	24 mouse lungs	Microarray (GPL17021)
Mouse radiation exposure	GSE41789	18 mouse lungs	Microarray (GPL1261)	Mice exposed to 5 Gy of ionizing radiation to the thorax were classified as "low exposure" and mice exposed to 17.5 Gy of ionizing radiation to the thorax were classified as "high exposure". Samples included in this analysis were analyzed 16 or 30 weeks following exposure.
Human influenza infection	GSE32138	8 airway epithelial samples	Microarray (GPL6480)
Human RSV infection	GSE32138	8 airway epithelial samples	Microarray (GPL6480)
Human SARS infection	GSE47963	21 airway epithelial samples	Microarray (GPL6480)	The 72hr time point was used for this analysis.
Human MERS infection	GSE100504	10 airway epithelial samples	Microarray (GPL13497)	The 48hr time point was used for this analysis.
Human poly-IC transfection	GSE51392	24 airway epithelial samples	Microarray (GPL13158)	Only samples from "healthy" donors were included in this analysis.
Human IFN-beta treatment	GSE19392	8 airway epithelial samples	Micorarray ( GPL3921)	The 12hr and 18hr time points were used for this analysis.
Cancer cell line: RNA and protein correlation	www.depmap.org and https://gygi.med.harvard.edu/publications/ccle	375 cancer cell lines (53 with protein measurements for ACE2)	RNA-Seq and mass spectrometry	Genes that were detected in a minimum of 40 cell lines were included for analysis.
Human tissue: RNA and IHC correlation	https://www.proteinatlas.org/about/download	41 tissue samples with matching RNA and IHC staining measurements	RNA-Seq and IHC	"Normal tissue data" and "RNA consensus tissue gene data" were used for this analysis.
