## Supplementary material for "Cigarette smoke exposure and inflammatory signaling increase the expression of the SARS-CoV-2 receptor ACE2 in the respiratory tract": Table S2 - GO terms

### Sheet: Table S2A
Table S2A. ACE2-correlated transcripts.
DHRS9
TTC9
MYH14
MUC16
FAM3D
BICDL2
TSPAN1
CLDN7
LGALS3
RAB11FIP1
SLC44A4
SYTL2
ADGRF1
ISG20
PLAC8
BCAS1
GSN
LIPH
TJP3
MACC1
FUT3
EPS8L1
BSPRY
ALCAM
S100P
UPK1B
ANXA1
CEACAM5
SDCBP2
AGR2
PSCA
CYP2F1
TMEM45B
MLPH
B4GALT5
MYO5B
CLINT1
CHST6
FUT6
GABRP
CAPN5
SELENBP1
PLS1
ENPP4
NEBL
DEGS2
CXCL17
RDH10
CEACAM6
NECTIN4
CLDN3
ARFGEF3
PRR15
ERN2
UCP2
B3GNT3
WFDC2
ATP12A
SLC27A2
SLC51A
GBP3
AL121761.2
CRACR2B
ABHD2
SH3BGRL2
IDH1
FAM114A1
KRT7
CTNNA1
KCNE3
SMIM31
SRGAP1
SRD5A3
TMPRSS2
SLC16A9
OAS1
EZR
PIGR
SPRR3
TXN
TP53INP2
SORT1
TMC5
SMIM22
CTSS
PLEKHS1
MUC15
MUC4
CGN
TMEM125
GGT6
MUC1
MYO5C
FER1L6
GOLM1
MBOAT2
RASEF
SERPINB1
ALDH1A1
ST14
CYBA
VILL
DAPP1
MIA2
AC008397.1
PLEKHG1
B3GNT7
ALPL
CLIC6
ANXA11
GK
LPCAT4
MAL2
KIAA1211L
KIF13B
SMIM14
SAMD9
RAB27B
TMOD3
DYNLT1
SLC31A1
KRT8
MAPK10
USP54
ARHGDIB
SCIN
CREB3L1
CLDN4
MUC20
QSOX1
FAM83A
CDH1
UNC13B
CAPN2
ATP10B
GALNT7
GSTA1
ZNF750
TMEM238
MISP
DLG3
DHCR24
SERF2
POF1B
LYN
NR2F6
SLPI
NUCB2
SAMHD1
KRT4
RBM47
NDRG2
FAM3B
LMO7
VSIG2
OCLN
ARPC3
HEBP2
TTC39A
SERPINB11
ARHGAP32
CCDC69
TCN1
SLC9A3R2
FUT2
CPPED1
ALDH3B2
TM7SF2
SH3KBP1
SPAG1
KRT23
SAT1
CD24
CMPK1
SLC9A3R1
MX1
SLC6A14
GALNT12
IFI27
COLCA1
FMO5
PLBD1
SLC35A3
SGMS2
DUOX1
APOBEC3A
MVP
CSTB
ERBB3
TRAK2
NQO1
ASAH1
LCN2
GCNT3
RAB11A
RIMS1
CHST9
BDKRB2
TM9SF3
ABCA13
LRRC4
TRAK1
TET2
RRAGD
C15orf48
PRR15L
CTNND1
NSF
SLFN5
TSPAN8

### Sheet: Table S2B
Table S2B. GO terms enriched among ACE2-correlated transcripts.
source	term_name	term_id	adjusted_p_value
GO:CC	vesicle	GO:0031982	6.3e-27
GO:CC	extracellular exosome	GO:0070062	2.15e-24
GO:CC	extracellular vesicle	GO:1903561	2.15e-24
GO:CC	extracellular organelle	GO:0043230	2.15e-24
GO:CC	extracellular space	GO:0005615	9.02e-24
GO:CC	extracellular region	GO:0005576	2.19e-22
GO:CC	membrane	GO:0016020	2.68e-20
GO:CC	cellular_component	GO:0005575	2.73e-19
GO:CC	cellular anatomical entity	GO:0110165	3.87e-19
GO:CC	endomembrane system	GO:0012505	6.45e-18
GO:BP	biological_process	GO:0008150	9.5e-16
GO:MF	molecular_function	GO:0003674	2.45e-14
GO:CC	cell periphery	GO:0071944	7.62e-13
GO:CC	intrinsic component of membrane	GO:0031224	7.62e-13
GO:CC	organelle	GO:0043226	2.46e-12
GO:CC	integral component of membrane	GO:0016021	2.92e-11
GO:CC	membrane-bounded organelle	GO:0043227	2.95e-11
GO:CC	plasma membrane	GO:0005886	2.95e-11
GO:CC	cytoplasm	GO:0005737	3.49e-10
GO:CC	plasma membrane region	GO:0098590	1.4e-09
GO:BP	cellular process	GO:0009987	4.56e-09
GO:BP	secretion	GO:0046903	5.76e-09
GO:BP	protein O-linked glycosylation	GO:0006493	5.76e-09
GO:BP	O-glycan processing	GO:0016266	5.76e-09
GO:BP	exocytosis	GO:0006887	7.18e-09
GO:CC	apical plasma membrane	GO:0016324	1.57e-08
GO:BP	protein glycosylation	GO:0006486	2.1e-08
GO:BP	macromolecule glycosylation	GO:0043413	2.1e-08
GO:CC	intracellular vesicle	GO:0097708	2.16e-08
GO:CC	cytoplasmic vesicle	GO:0031410	2.16e-08
GO:BP	transport	GO:0006810	2.86e-08
GO:BP	glycosylation	GO:0070085	2.86e-08
GO:BP	export from cell	GO:0140352	2.86e-08
GO:BP	establishment of localization	GO:0051234	3.85e-08
GO:BP	localization	GO:0051179	4.07e-08
GO:BP	neutrophil degranulation	GO:0043312	4.37e-08
GO:BP	leukocyte degranulation	GO:0043299	4.37e-08
GO:BP	neutrophil activation involved in immune response	GO:0002283	4.38e-08
GO:BP	regulated exocytosis	GO:0045055	4.38e-08
GO:CC	apical part of cell	GO:0045177	5.01e-08
GO:BP	myeloid cell activation involved in immune response	GO:0002275	5.06e-08
GO:BP	neutrophil activation	GO:0042119	5.58e-08
GO:BP	neutrophil mediated immunity	GO:0002446	5.58e-08
GO:CC	actin cytoskeleton	GO:0015629	5.67e-08
GO:BP	myeloid leukocyte mediated immunity	GO:0002444	6.24e-08
GO:BP	granulocyte activation	GO:0036230	6.27e-08
GO:BP	secretion by cell	GO:0032940	7.69e-08
GO:BP	glycoprotein biosynthetic process	GO:0009101	7.87e-08
GO:BP	vesicle-mediated transport	GO:0016192	1.16e-07
GO:CC	intracellular	GO:0005622	1.17e-07
GO:BP	immune effector process	GO:0002252	1.2e-07
GO:CC	secretory granule	GO:0030141	1.29e-07
GO:CC	Golgi apparatus	GO:0005794	2.03e-07
GO:CC	secretory vesicle	GO:0099503	3.05e-07
GO:CC	anchoring junction	GO:0070161	5.22e-07
GO:BP	leukocyte activation involved in immune response	GO:0002366	5.73e-07
GO:BP	cell activation involved in immune response	GO:0002263	6.28e-07
GO:BP	myeloid leukocyte activation	GO:0002274	1.1401e-06
GO:BP	glycoprotein metabolic process	GO:0009100	1.39005e-06
GO:BP	immune response	GO:0006955	1.54231e-06
GO:CC	cell junction	GO:0030054	2.2168e-06
GO:CC	organelle membrane	GO:0031090	2.46517e-06
GO:CC	apical junction complex	GO:0043296	2.7662e-06
GO:BP	leukocyte mediated immunity	GO:0002443	3.88575e-06
GO:MF	actin filament binding	GO:0051015	9.46298e-06
GO:MF	cytoskeletal protein binding	GO:0008092	1.1332e-05
GO:CC	apicolateral plasma membrane	GO:0016327	1.45933e-05
GO:CC	secretory granule lumen	GO:0034774	1.61565e-05
GO:CC	cytoplasmic vesicle lumen	GO:0060205	1.70475e-05
GO:CC	vesicle lumen	GO:0031983	1.7262e-05
GO:CC	cell cortex	GO:0005938	1.97769e-05
GO:CC	lateral plasma membrane	GO:0016328	2.91385e-05
GO:CC	intracellular organelle	GO:0043229	3.17099e-05
GO:BP	carbohydrate derivative biosynthetic process	GO:1901137	3.34476e-05
GO:CC	perinuclear region of cytoplasm	GO:0048471	5.25559e-05
GO:CC	basolateral plasma membrane	GO:0016323	5.95695e-05
GO:BP	immune system process	GO:0002376	7.62394e-05
GO:MF	actin binding	GO:0003779	7.82468e-05
GO:CC	tertiary granule lumen	GO:1904724	0.000119318
GO:BP	response to stimulus	GO:0050896	0.000134843
GO:BP	carbohydrate derivative metabolic process	GO:1901135	0.000157264
GO:CC	neuron projection	GO:0043005	0.000159174
GO:CC	cortical cytoskeleton	GO:0030863	0.000169732
GO:CC	tertiary granule	GO:0070820	0.000176684
GO:CC	intrinsic component of plasma membrane	GO:0031226	0.000231406
GO:CC	integral component of plasma membrane	GO:0005887	0.000236988
GO:CC	bicellular tight junction	GO:0005923	0.000243287
GO:CC	bounding membrane of organelle	GO:0098588	0.000288876
GO:BP	macromolecule localization	GO:0033036	0.000314733
GO:BP	regulation of biological quality	GO:0065008	0.00032277
GO:CC	cell projection	GO:0042995	0.000342064
GO:CC	tight junction	GO:0070160	0.000347529
GO:BP	leukocyte activation	GO:0045321	0.000396456
GO:CC	microvillus membrane	GO:0031528	0.000463005
GO:CC	cell-cell junction	GO:0005911	0.000463005
GO:MF	myosin binding	GO:0017022	0.000499667
GO:BP	epithelial cell differentiation	GO:0030855	0.000520153
GO:MF	protein binding	GO:0005515	0.000535463
GO:CC	focal adhesion	GO:0005925	0.000555566
GO:CC	cell	GO:0005623	0.00059555
GO:MF	binding	GO:0005488	0.000610503
GO:MF	catalytic activity	GO:0003824	0.000622409
GO:BP	protein localization	GO:0008104	0.0006298
GO:CC	Golgi membrane	GO:0000139	0.000630006
GO:CC	cell-substrate junction	GO:0030055	0.000630006
GO:CC	plasma membrane bounded cell projection	GO:0120025	0.000630006
GO:CC	nuclear outer membrane-endoplasmic reticulum membrane network	GO:0042175	0.00065106
GO:BP	cellular lipid metabolic process	GO:0044255	0.000693623
GO:CC	cytoskeleton	GO:0005856	0.000696029
GO:CC	lysosome	GO:0005764	0.000708318
GO:CC	lytic vacuole	GO:0000323	0.000708318
GO:BP	response to external biotic stimulus	GO:0043207	0.000862859
GO:BP	response to other organism	GO:0051707	0.000862859
GO:BP	regulation of multi-organism process	GO:0043900	0.00103504
GO:BP	positive regulation of wound healing	GO:0090303	0.00117053
GO:CC	endoplasmic reticulum membrane	GO:0005789	0.00117876
GO:CC	whole membrane	GO:0098805	0.0012208
GO:CC	vacuole	GO:0005773	0.0012208
GO:MF	oxidoreductase activity	GO:0016491	0.00125291
GO:BP	response to biotic stimulus	GO:0009607	0.00126582
GO:BP	cell death	GO:0008219	0.00130287
GO:MF	cell adhesion molecule binding	GO:0050839	0.00139055
GO:CC	ficolin-1-rich granule lumen	GO:1904813	0.00166805
GO:CC	ficolin-1-rich granule	GO:0101002	0.00166805
GO:CC	cortical actin cytoskeleton	GO:0030864	0.00169996
GO:BP	lipid biosynthetic process	GO:0008610	0.00179279
GO:BP	ion transport	GO:0006811	0.00182327
GO:CC	Golgi stack	GO:0005795	0.00206977
GO:CC	dendrite	GO:0030425	0.00216142
GO:CC	dendritic tree	GO:0097447	0.00217337
GO:CC	growth cone	GO:0030426	0.00236735
GO:BP	organic substance transport	GO:0071702	0.00250092
GO:BP	cell activation	GO:0001775	0.00250092
GO:CC	presynaptic active zone cytoplasmic component	GO:0098831	0.00261598
GO:BP	regulation of wound healing	GO:0061041	0.00287243
GO:CC	somatodendritic compartment	GO:0036477	0.0028783
GO:BP	positive regulation of response to wounding	GO:1903036	0.00292287
GO:BP	response to chemical	GO:0042221	0.00292287
GO:BP	lipid metabolic process	GO:0006629	0.00292287
GO:BP	biological regulation	GO:0065007	0.00292287
GO:CC	site of polarized growth	GO:0030427	0.00307338
GO:BP	establishment of localization in cell	GO:0051649	0.00316396
GO:CC	azurophil granule	GO:0042582	0.00319302
GO:CC	primary lysosome	GO:0005766	0.00319302
GO:BP	response to toxic substance	GO:0009636	0.00329426
GO:CC	specific granule	GO:0042581	0.00338793
GO:CC	extrinsic component of plasma membrane	GO:0019897	0.00338793
GO:BP	regulation of viral life cycle	GO:1903900	0.00347449
GO:BP	establishment of organelle localization	GO:0051656	0.00347449
GO:BP	actin cytoskeleton organization	GO:0030036	0.00349794
GO:CC	endoplasmic reticulum	GO:0005783	0.00359439
GO:CC	axon	GO:0030424	0.00362542
GO:CC	cell leading edge	GO:0031252	0.00378505
GO:CC	cell cortex region	GO:0099738	0.00379238
GO:CC	Golgi lumen	GO:0005796	0.00385043
GO:CC	cytoplasmic vesicle membrane	GO:0030659	0.00392107
GO:CC	Golgi cisterna membrane	GO:0032580	0.00401173
GO:BP	epidermal cell differentiation	GO:0009913	0.00425466
GO:CC	myosin complex	GO:0016459	0.00435922
GO:BP	negative regulation of viral life cycle	GO:1903901	0.00445499
GO:BP	ammonium ion metabolic process	GO:0097164	0.00445499
GO:BP	signaling	GO:0023052	0.00445499
GO:MF	cadherin binding	GO:0045296	0.00445897
GO:BP	actin filament-based process	GO:0030029	0.00468643
GO:BP	innate immune response	GO:0045087	0.00468643
GO:CC	microvillus	GO:0005902	0.00473195
GO:BP	protein localization to membrane	GO:0072657	0.00492326
GO:BP	cellular protein localization	GO:0034613	0.00508306
GO:CC	actin filament	GO:0005884	0.00515137
GO:CC	vesicle membrane	GO:0012506	0.00515137
GO:BP	mucus secretion	GO:0070254	0.00537291
GO:BP	cellular macromolecule localization	GO:0070727	0.00537291
GO:BP	poly-N-acetyllactosamine metabolic process	GO:0030309	0.00537291
GO:BP	multi-organism process	GO:0051704	0.00537291
GO:BP	poly-N-acetyllactosamine biosynthetic process	GO:0030311	0.00537291
GO:BP	cornification	GO:0070268	0.00548747
GO:BP	programmed cell death	GO:0012501	0.00548747
GO:MF	fucosyltransferase activity	GO:0008417	0.00556882
GO:MF	3-galactosyl-N-acetylglucosaminide 4-alpha-L-fucosyltransferase activity	GO:0017060	0.00556882
GO:MF	structural molecule activity	GO:0005198	0.00556882
GO:BP	keratan sulfate biosynthetic process	GO:0018146	0.00569395
GO:CC	postsynaptic specialization, intracellular component	GO:0099091	0.00584898
GO:BP	defense response to other organism	GO:0098542	0.00596902
GO:BP	regulation of viral process	GO:0050792	0.00621278
GO:BP	establishment of vesicle localization	GO:0051650	0.00663984
GO:CC	extrinsic component of membrane	GO:0019898	0.00675823
GO:BP	developmental process	GO:0032502	0.00721102
GO:BP	negative regulation of viral genome replication	GO:0045071	0.00748702
GO:CC	catenin complex	GO:0016342	0.00750619
GO:CC	distal axon	GO:0150034	0.00753791
GO:BP	cell-cell adhesion	GO:0098609	0.00760757
GO:BP	regulation of localization	GO:0032879	0.00760757
GO:BP	regulation of response to wounding	GO:1903034	0.00760757
GO:MF	transferase activity, transferring hexosyl groups	GO:0016758	0.00798672
GO:CC	Golgi subcompartment	GO:0098791	0.00810238
GO:CC	specific granule lumen	GO:0035580	0.00872879
GO:CC	phagocytic vesicle	GO:0045335	0.00872879
GO:CC	anchored component of membrane	GO:0031225	0.00895367
GO:BP	ceramide metabolic process	GO:0006672	0.00900921
GO:BP	regulation of symbiosis, encompassing mutualism through parasitism	GO:0043903	0.00926786
GO:BP	nitrogen compound transport	GO:0071705	0.00928389
GO:BP	negative regulation of viral process	GO:0048525	0.00928389
GO:CC	flotillin complex	GO:0016600	0.00934047
GO:MF	Rab GTPase binding	GO:0017137	0.00961506
GO:BP	regulation of viral genome replication	GO:0045069	0.00968332
GO:BP	keratan sulfate metabolic process	GO:0042339	0.00968332
GO:BP	response to external stimulus	GO:0009605	0.00968332
GO:BP	keratinocyte differentiation	GO:0030216	0.00973009
GO:BP	immune response-regulating cell surface receptor signaling pathway	GO:0002768	0.00991589
GO:BP	organonitrogen compound biosynthetic process	GO:1901566	0.0100734
GO:BP	regulation of biological process	GO:0050789	0.0101014
GO:BP	multicellular organismal process	GO:0032501	0.0101282
GO:BP	terminal web assembly	GO:1902896	0.0101898
GO:BP	positive regulation of protein localization to plasma membrane	GO:1903078	0.0101898
GO:BP	intestinal D-glucose absorption	GO:0001951	0.0101898
GO:BP	vesicle localization	GO:0051648	0.0101898
GO:BP	cell adhesion	GO:0007155	0.0101898
GO:BP	keratinization	GO:0031424	0.0102886
GO:CC	brush border	GO:0005903	0.0104514
GO:BP	biological adhesion	GO:0022610	0.010595
GO:MF	GTPase binding	GO:0051020	0.0109075
GO:BP	cellular localization	GO:0051641	0.011614
GO:CC	membrane raft	GO:0045121	0.0117373
GO:CC	keratin filament	GO:0045095	0.0117724
GO:CC	axonal growth cone	GO:0044295	0.0117724
GO:CC	adherens junction	GO:0005912	0.0117724
GO:CC	organelle subcompartment	GO:0031984	0.0117724
GO:CC	Golgi cisterna	GO:0031985	0.0117724
GO:CC	membrane microdomain	GO:0098857	0.0117724
GO:BP	anion transport	GO:0006820	0.0117892
GO:BP	organonitrogen compound metabolic process	GO:1901564	0.0118624
GO:BP	actin filament capping	GO:0051693	0.0118624
GO:BP	protein localization to cell periphery	GO:1990778	0.0119293
GO:BP	small molecule metabolic process	GO:0044281	0.0130006
GO:BP	cytoskeleton organization	GO:0007010	0.0130006
GO:BP	renal absorption	GO:0070293	0.0130239
GO:BP	regulation of postsynaptic membrane neurotransmitter receptor levels	GO:0099072	0.0132614
GO:BP	epidermis development	GO:0008544	0.0132614
GO:BP	oxidation-reduction process	GO:0055114	0.0132614
GO:BP	positive regulation of protein localization to cell periphery	GO:1904377	0.0140021
GO:BP	negative regulation of ERK1 and ERK2 cascade	GO:0070373	0.0140021
GO:CC	zonula adherens	GO:0005915	0.0143364
GO:CC	membrane region	GO:0098589	0.0143364
GO:BP	negative regulation of actin filament depolymerization	GO:0030835	0.0149847
GO:BP	stimulatory C-type lectin receptor signaling pathway	GO:0002223	0.0149847
GO:BP	cell communication	GO:0007154	0.0151802
GO:BP	renal system process	GO:0003014	0.0154435
GO:BP	skin development	GO:0043588	0.0155223
GO:BP	immune response-regulating signaling pathway	GO:0002764	0.0157688
GO:BP	organelle localization	GO:0051640	0.0158254
GO:BP	negative regulation of multi-organism process	GO:0043901	0.0161752
GO:BP	negative regulation of hydrolase activity	GO:0051346	0.0161752
GO:BP	innate immune response activating cell surface receptor signaling pathway	GO:0002220	0.0163515
GO:BP	fucosylation	GO:0036065	0.0167968
GO:BP	anatomical structure development	GO:0048856	0.0168935
GO:BP	heterophilic cell-cell adhesion via plasma membrane cell adhesion molecules	GO:0007157	0.0168935
GO:CC	neuron to neuron synapse	GO:0098984	0.0171551
GO:BP	acid secretion	GO:0046717	0.0174392
GO:BP	alcohol metabolic process	GO:0006066	0.0174392
GO:BP	phosphatidylcholine metabolic process	GO:0046470	0.0174462
GO:BP	cell-cell adhesion via plasma-membrane adhesion molecules	GO:0098742	0.017522
GO:CC	actin filament bundle	GO:0032432	0.0202091
GO:CC	intracellular membrane-bounded organelle	GO:0043231	0.0207457
GO:BP	sphingolipid metabolic process	GO:0006665	0.0210478
GO:CC	cell body	GO:0044297	0.0210756
GO:BP	regulation of hormone levels	GO:0010817	0.0211283
GO:BP	movement of cell or subcellular component	GO:0006928	0.0211283
GO:BP	tissue development	GO:0009888	0.0215035
GO:BP	transcytosis	GO:0045056	0.0215734
GO:BP	phosphatidylethanolamine acyl-chain remodeling	GO:0036152	0.0215734
GO:CC	neuronal cell body	GO:0043025	0.0216363
GO:BP	viral life cycle	GO:0019058	0.0217918
GO:CC	basal plasma membrane	GO:0009925	0.0221718
GO:BP	signal transduction	GO:0007165	0.0228835
GO:BP	cell differentiation	GO:0030154	0.0229161
GO:BP	cellular developmental process	GO:0048869	0.0230598
GO:BP	negative regulation of protein secretion	GO:0050709	0.0231667
GO:BP	cellular response to indole-3-methanol	GO:0071681	0.0231667
GO:BP	intestinal hexose absorption	GO:0106001	0.0231667
GO:BP	response to indole-3-methanol	GO:0071680	0.0231667
GO:CC	endosome	GO:0005768	0.0232982
GO:CC	immunological synapse	GO:0001772	0.0232982
GO:CC	secretory granule membrane	GO:0030667	0.0232982
GO:CC	chloride channel complex	GO:0034707	0.0232982
GO:CC	NADPH oxidase complex	GO:0043020	0.0233808
GO:BP	viral genome replication	GO:0019079	0.0234354
GO:BP	regulation of protein localization to cell periphery	GO:1904375	0.0234354
GO:BP	cellular response to chemical stimulus	GO:0070887	0.0234354
GO:BP	calcium-independent cell-cell adhesion via plasma membrane cell-adhesion molecules	GO:0016338	0.0234354
GO:BP	negative regulation of biological process	GO:0048519	0.0239729
GO:BP	negative regulation of peptide secretion	GO:0002792	0.0241931
GO:BP	organic anion transport	GO:0015711	0.0245957
GO:CC	endocytic vesicle	GO:0030139	0.0247692
GO:CC	supramolecular fiber	GO:0099512	0.0250486
GO:BP	entry into host cell	GO:0030260	0.0258689
GO:BP	melanosome transport	GO:0032402	0.0258689
GO:BP	entry into host	GO:0044409	0.0258689
GO:BP	peptide transport	GO:0015833	0.0260685
GO:BP	negative regulation of protein transport	GO:0051224	0.0260685
GO:BP	cellular response to type I interferon	GO:0071357	0.0265059
GO:BP	type I interferon signaling pathway	GO:0060337	0.0265059
GO:CC	supramolecular polymer	GO:0099081	0.0272384
GO:BP	regulation of actin filament depolymerization	GO:0030834	0.0273611
GO:BP	regulation of microvillus length	GO:0032532	0.0281579
GO:BP	regulation of secretion	GO:0051046	0.0281579
GO:BP	positive regulation of defense response to bacterium	GO:1900426	0.0281579
GO:BP	organic hydroxy compound metabolic process	GO:1901615	0.0281579
GO:BP	protein localization to plasma membrane	GO:0072659	0.0281579
GO:BP	vesicle transport along microtubule	GO:0047496	0.0281579
GO:BP	response to type I interferon	GO:0034340	0.0281579
GO:BP	positive regulation of mucus secretion	GO:0070257	0.0281579
GO:BP	establishment of melanosome localization	GO:0032401	0.0281579
GO:BP	modulation of inhibitory postsynaptic potential	GO:0098828	0.0281579
GO:BP	anterograde axonal transport of mitochondrion	GO:0098957	0.0281579
GO:BP	L-fucose metabolic process	GO:0042354	0.0281579
GO:BP	fucose catabolic process	GO:0019317	0.0281579
GO:BP	pigment granule transport	GO:0051904	0.0281579
GO:BP	negative regulation of establishment of protein localization	GO:1904950	0.0281579
GO:BP	positive regulation of inhibitory postsynaptic potential	GO:0097151	0.0281579
GO:BP	L-fucose catabolic process	GO:0042355	0.0281579
GO:BP	phosphatidylcholine acyl-chain remodeling	GO:0036151	0.0281579
GO:BP	bile acid secretion	GO:0032782	0.0281579
GO:BP	cell-cell junction assembly	GO:0007043	0.0287489
GO:BP	response to organic substance	GO:0010033	0.0287489
GO:BP	microvillus organization	GO:0032528	0.0288548
GO:BP	establishment of pigment granule localization	GO:0051905	0.0288548
GO:BP	carbohydrate metabolic process	GO:0005975	0.0288912
GO:BP	amide transport	GO:0042886	0.0293851
GO:CC	polymeric cytoskeletal fiber	GO:0099513	0.0299351
GO:BP	apoptotic signaling pathway	GO:0097190	0.0310797
GO:BP	actin filament depolymerization	GO:0030042	0.0318795
GO:BP	melanosome localization	GO:0032400	0.0318795
GO:CC	postsynaptic density	GO:0014069	0.0319621
GO:CC	cytoplasmic region	GO:0099568	0.0322635
GO:CC	plasma membrane protein complex	GO:0098797	0.0322635
GO:BP	response to drug	GO:0042493	0.0323184
GO:MF	protein-containing complex binding	GO:0044877	0.0324411
GO:MF	alpha-(1->3)-fucosyltransferase activity	GO:0046920	0.0324411
GO:MF	enzyme binding	GO:0019899	0.0324411
GO:MF	Ras GTPase binding	GO:0017016	0.0324411
GO:MF	pyrophosphatase activity	GO:0016462	0.0325868
GO:MF	identical protein binding	GO:0042802	0.0325868
GO:MF	hydrolase activity, acting on acid anhydrides	GO:0016817	0.0325868
GO:MF	hydrolase activity, acting on acid anhydrides, in phosphorus-containing anhydrides	GO:0016818	0.0325868
GO:MF	acetylgalactosaminyltransferase activity	GO:0008376	0.0325868
GO:MF	small GTPase binding	GO:0031267	0.0325868
GO:MF	transferase activity, transferring glycosyl groups	GO:0016757	0.0327467
GO:BP	cellular component morphogenesis	GO:0032989	0.0327667
GO:BP	protein transport	GO:0015031	0.033037
GO:CC	asymmetric synapse	GO:0032279	0.0331058
GO:BP	monocyte chemotaxis	GO:0002548	0.0334058
GO:MF	motor activity	GO:0003774	0.0338162
GO:MF	NADP binding	GO:0050661	0.0338162
GO:CC	potassium:proton exchanging ATPase complex	GO:0005889	0.0343391
GO:CC	growth cone leading edge	GO:0061850	0.0343391
GO:CC	integral component of external side of plasma membrane	GO:0071575	0.0343391
GO:BP	cellular response to stimulus	GO:0051716	0.0346593
GO:BP	pigment granule localization	GO:0051875	0.0348681
GO:BP	carboxylic acid transport	GO:0046942	0.0354182
GO:BP	acrosomal vesicle exocytosis	GO:0060478	0.0357617
GO:BP	defense response	GO:0006952	0.0365559
GO:CC	cell surface	GO:0009986	0.0365728
GO:BP	organic acid transport	GO:0015849	0.036642
GO:CC	intrinsic component of external side of plasma membrane	GO:0031233	0.0373165
GO:BP	cell-cell junction organization	GO:0045216	0.037811
GO:BP	sulfur compound biosynthetic process	GO:0044272	0.037811
GO:BP	epithelium development	GO:0060429	0.0381691
GO:BP	response to antibiotic	GO:0046677	0.0395678
GO:CC	cluster of actin-based cell projections	GO:0098862	0.040324
GO:CC	postsynaptic specialization	GO:0099572	0.040324
GO:CC	postsynaptic density, intracellular component	GO:0099092	0.0407763
GO:CC	lamellipodium	GO:0030027	0.0407763
GO:BP	ERBB signaling pathway	GO:0038127	0.0412753
GO:MF	anion transmembrane transporter activity	GO:0008509	0.0412908
GO:BP	regulation of cell morphogenesis	GO:0022604	0.0420432
GO:BP	regulation of hydrolase activity	GO:0051336	0.0437509
GO:BP	intestinal absorption	GO:0050892	0.0437509
GO:BP	secretion by tissue	GO:0032941	0.0437509
GO:BP	plasma membrane to endosome transport	GO:0048227	0.0437509
GO:BP	regulation of protein localization to plasma membrane	GO:1903076	0.0437509
GO:BP	regulation of cell motility	GO:2000145	0.0437509
GO:BP	regulation of mucus secretion	GO:0070255	0.0437509
GO:BP	negative regulation of secretion	GO:0051048	0.0437509
GO:BP	negative regulation of actin filament polymerization	GO:0030837	0.0437509
GO:BP	retinoic acid biosynthetic process	GO:0002138	0.0437509
GO:BP	acrosome reaction	GO:0007340	0.0437509
GO:BP	isoprenoid biosynthetic process	GO:0008299	0.0437509
GO:BP	ceramide biosynthetic process	GO:0046513	0.0440577
GO:BP	vesicle cytoskeletal trafficking	GO:0099518	0.0440577
GO:BP	regulation of cellular component movement	GO:0051270	0.0440577
GO:CC	perinuclear endoplasmic reticulum	GO:0097038	0.0452371
GO:BP	monocarboxylic acid transport	GO:0015718	0.0457744
GO:MF	oxidoreductase activity, acting on the CH-CH group of donors, NAD or NADP as acceptor	GO:0016628	0.0461904
GO:CC	glutamatergic synapse	GO:0098978	0.0466059
GO:CC	basal part of cell	GO:0045178	0.0471377
GO:CC	intermediate filament	GO:0005882	0.0471377
GO:BP	sphingolipid biosynthetic process	GO:0030148	0.047424
GO:BP	phospholipid biosynthetic process	GO:0008654	0.048896
GO:BP	actin cytoskeleton reorganization	GO:0031532	0.0491327
GO:BP	multicellular organism development	GO:0007275	0.0492192
GO:BP	regulation of transport	GO:0051049	0.0492192
